# Understanding the Mechanistic Contribution of Herbal Extracts in Compound Kushen Injection with Transcriptome Analysis

**DOI:** 10.1101/592964

**Authors:** Hanyuan Shen, Zhipeng Qu, Yuka Harata-Lee, Thazin Nwe Aung, Jian Cui, Wei Wang, R. Daniel Kortschak, David L. Adelson

## Abstract

Herbal compatibility is the knowledge of which herbs to combine in traditional Chinese medicine (TCM) formulations. The lack of understanding of herbal compatibility is one of the key problems for the application and popularization of TCM in western society. Because of the chemical complexity of herbal medicines, it is simpler to begin to conduct compatibility research based on herbs rather than component plant secondary metabolites. We have used transcriptome analysis to explore the effects and interactions of two plant extracts (Kushen and Baituling) combined in Compound Kushen Injection (CKI). Based on shared chemical compounds and *in vitro* cytotoxicity comparisons, we found that both the major compounds in CKI, and the cytotoxicity effects of CKI were mainly derived from the extract of Kushen (*Sophorae flavescentis*). We generated and analyzed transcriptome data from MDA-MB-231 cells treated with single-herb extracts or CKI and results showed that Kushen contributed to the perturbation of the majority of cytotoxicity/cancer related pathways in CKI such as cell cycle and DNA replication. We also found that Baituling (*Heterosmilax yunnanensis Gagnep*) could not only enhance the cytotoxic effects of Kushen in CKI, but also activate immune-related pathways. Our analyses predicted that IL-1**β** gene expression was upregulated by Baituling in CKI and we confirmed that IL-1**β** protein expression was increased using an ELISA assay. Altogether, these findings help to explain the rationale for combining Kushen and Baituling in CKI, and transcriptome analysis using single herb extracts is an effective method for understanding herbal compatibility in TCM.
