## Supplementary Table 1 for "Understanding the Mechanistic Contribution of Herbal Extracts in Compound Kushen Injection with Transcriptome Analysis"

### Sheet: Sheet1
Sample Name	Number of raw reads	Number of clean reads	Uniquely mapped reads number	Uniquely mapped reads rates	Number of reads mapped to multiple location	Rates of reads mapped to multiple location
M231_M1	24115459	24074007	22632872	0.9401	473040	0.0196
M231_M2	27854086	27802520	26008968	0.9355	511000	0.0184
M231_M3	26053170	26002085	24322509	0.9354	472328	0.0182
M231_B_1_10_1	28540186	28501318	26650495	0.9351	536677	0.0188
M231_B_1_10_2	24671583	24629642	23114067	0.9385	441956	0.0179
M231_B_1_10_3	24556431	24517978	22980996	0.9373	450681	0.0184
M231_K_1_10_1	29450464	29411377	27658109	0.9404	523702	0.0178
M231_K_1_10_2	28978006	28940943	27211567	0.9402	490663	0.017
M231_K_1_10_3	27169102	27132855	25457702	0.9383	467297	0.0172
M231_C_1_10_1	29304175	29248514	27267512	0.9323	520292	0.0178
M231_C_1_10_2	28516144	28478059	26663359	0.9363	495515	0.0174
M231_C_1_10_3	29059939	29022454	27255138	0.9391	501975	0.0173
Average				0.937375		0.0179833
