## Supplementary Table 2 for "Understanding the Mechanistic Contribution of Herbal Extracts in Compound Kushen Injection with Transcriptome Analysis"

### Sheet: Sheet1
Gene	Type	Sequence
RPS13	Forward	5'-TCCCAGTCGGCTTTACCCTAT-3'
	Reverse	5'-CAGGATTACACCGATCTGTGAAG-3'
TP53	Forward	5′-CAGCACATGACGGAGGTTGT-3′
	Reverse	5′-TCATCCAAATACTCCACACGC-3′
CYP1A1	Forward	5′-TCGGCCACGGAGTTTCTTC-3′
	Reverse	5′-GGTCAGCATGTGCCCAATCA-3′
CCND1	Forward	5′-GCTGCGAAGTGGAAACCATC-3′
	Reverse	5′-CCTCCTTCTGCACACATTTGAA-3′
