## Supplementary Table 4 for "Understanding the Mechanistic Contribution of Herbal Extracts in Compound Kushen Injection with Transcriptome Analysis"

### Sheet: Baituling
Name	pSize	NDE	pNDE	tA	pPERT	pG	pGFdr	pGFWER	Status
Cell cycle	124	53	1.98569e-16	-19.7756	0.148	1.14808e-15	1.99766e-13	1.99766e-13	Inhibited
HTLV-I infection	194	55	9.57513e-09	-5.79882	0.403	7.86145e-08	6.83946e-06	1.36789e-05	Inhibited
Influenza A	107	35	1.01355e-07	-4.60298	0.269	5.02147e-07	2.76218e-05	8.73736e-05	Inhibited
p53 signaling pathway	68	24	2.18425e-06	-7.19795	0.016	6.34984e-07	2.76218e-05	0.000110487	Inhibited
Hippo signaling pathway	150	42	7.36121e-07	13.0411	0.084	1.08821e-06	3.78696e-05	0.000189348	Activated
FoxO signaling pathway	126	39	1.04058e-07	-0.577839	0.906	1.6194e-06	4.69625e-05	0.000281775	Inhibited
MAPK signaling pathway	252	59	3.67747e-06	10.7319	0.044	2.69199e-06	6.69151e-05	0.000468405	Activated
Homologous recombination	18	12	1.91454e-07	0	1	3.15299e-06	6.85775e-05	0.00054862	Inhibited
Apoptosis	133	39	5.00322e-07	-0.922329	0.861	6.74497e-06	0.000130403	0.00117362	Inhibited
Focal adhesion	200	51	1.18837e-06	1.99901	0.825	1.45446e-05	0.000253077	0.00253077	Activated
Proteoglycans in cancer	204	50	5.09516e-06	-8.95237	0.345	2.50516e-05	0.000396271	0.00435898	Inhibited
Osteoclast differentiation	121	30	0.000295623	16.5837	0.01	4.05938e-05	0.00058861	0.00706332	Activated
Hepatitis B	134	37	4.68024e-06	-2.02332	0.826	5.20475e-05	0.000696636	0.00905627	Inhibited
PI3K-Akt signaling pathway	338	72	1.23905e-05	5.29737	0.663	0.000104408	0.00129764	0.018167	Activated
Regulation of actin cytoskeleton	184	43	7.50581e-05	6.68459	0.401	0.000343453	0.00398406	0.0597608	Activated
Pancreatic cancer	65	20	0.000139072	-4.31518	0.257	0.000401706	0.00436855	0.0698969	Inhibited
Endocrine resistance	95	27	4.97387e-05	-2.24284	0.803	0.00044446	0.00454918	0.077336	Inhibited
Fanconi anemia pathway	36	14	8.45587e-05	-0.667007	0.538	0.000500326	0.00483648	0.0870567	Inhibited
Rap1 signaling pathway	206	46	0.000137046	5.13602	0.624	0.000886532	0.00811877	0.154257	Activated
Chronic myeloid leukemia	73	20	0.000755647	-5.26713	0.134	0.0010326	0.00898363	0.179673	Inhibited
ErbB signaling pathway	86	24	0.000173621	-2.55054	0.708	0.00122972	0.0101891	0.213971	Inhibited
TGF-beta signaling pathway	73	20	0.000755647	4.32715	0.212	0.00156018	0.0123396	0.271471	Activated
Complement and coagulation cascades	52	15	0.00190472	-4.62096	0.095	0.00174024	0.0131653	0.302801	Inhibited
RIG-I-like receptor signaling pathway	47	15	0.000599532	2.46209	0.339	0.00193102	0.0139999	0.335997	Activated
Legionellosis	40	14	0.000312043	0.815271	0.71	0.00208586	0.0145176	0.36294	Activated
Hepatitis C	97	25	0.000490241	-1.63486	0.599	0.00268198	0.0179486	0.466664	Inhibited
Prostate cancer	87	22	0.00135962	-6.10818	0.241	0.00295672	0.0190544	0.514469	Inhibited
Toxoplasmosis	93	23	0.00147721	-4.26572	0.256	0.00335819	0.0204202	0.584325	Inhibited
Tuberculosis	172	37	0.00121489	-6.20681	0.316	0.00340337	0.0204202	0.592186	Inhibited
Cytokine-cytokine receptor interaction	252	42	0.0513997	11.704	0.008	0.00361707	0.020979	0.629371	Activated
Choline metabolism in cancer	82	22	0.000577769	0.98139	0.78	0.0039229	0.0217563	0.682585	Activated
Pathways in cancer	309	61	0.000485085	-0.668457	0.95	0.00400115	0.0217563	0.696201	Inhibited
Prolactin signaling pathway	72	19	0.00164575	-7.22131	0.317	0.00446494	0.0235424	0.776899	Inhibited
Insulin signaling pathway	139	31	0.00159284	-7.76142	0.371	0.0049839	0.0255059	0.867199	Inhibited
Adherens junction	66	18	0.00143878	-2.15969	0.441	0.00530612	0.026379	0.923265	Inhibited
Sphingolipid signaling pathway	98	23	0.00306009	7.567	0.243	0.00610051	0.0294858	1	Activated
Colorectal cancer	49	15	0.000976663	0.371725	0.832	0.00659435	0.0302219	1	Activated
AGE-RAGE signaling pathway in diabetic complications	90	23	0.00091652	0.702798	0.895	0.00664912	0.0302219	1	Activated
Jak-STAT signaling pathway	158	35	0.000943545	-0.619769	0.888	0.00677387	0.0302219	1	Inhibited
EGFR tyrosine kinase inhibitor resistance	81	21	0.00123129	2.41576	0.732	0.00722094	0.0314111	1	Activated
ECM-receptor interaction	81	21	0.00123129	-0.658064	0.76	0.00746203	0.0316681	1	Inhibited
TNF signaling pathway	72	19	0.00164575	1.37748	0.624	0.00809352	0.0335303	1	Activated
Measles	101	23	0.00456582	-4.1634	0.248	0.00881341	0.0350945	1	Inhibited
Thyroid hormone signaling pathway	112	26	0.00201648	2.06323	0.566	0.00887446	0.0350945	1	Activated
Renal cell carcinoma	55	15	0.00347177	-2.18701	0.368	0.00979003	0.0363927	1	Inhibited
Prion diseases	20	8	0.00233198	1.50745	0.548	0.00979214	0.0363927	1	Activated
Adipocytokine signaling pathway	63	17	0.00218307	1.16333	0.588	0.00983022	0.0363927	1	Activated
Pertussis	52	15	0.00190472	1.27946	0.719	0.010399	0.0376964	1	Activated
B cell receptor signaling pathway	69	18	0.0024738	-1.93966	0.599	0.011135	0.0391449	1	Inhibited
Epstein-Barr virus infection	83	21	0.00171539	-0.505889	0.874	0.0112485	0.0391449	1	Inhibited
Cocaine addiction	42	11	0.0156963	-3.12489	0.11	0.0127105	0.0429269	1	Inhibited
Cytosolic DNA-sensing pathway	21	8	0.00334329	-0.736878	0.522	0.0128287	0.0429269	1	Inhibited
Salmonella infection	71	18	0.00346293	-1.6427	0.567	0.0142019	0.0466252	1	Inhibited
Amphetamine addiction	62	13	0.0521077	6.09177	0.039	0.0146291	0.0467775	1	Activated
GnRH signaling pathway	85	21	0.00235241	-0.801743	0.884	0.0149219	0.0467775	1	Inhibited
Bladder cancer	29	10	0.00252837	-0.599865	0.831	0.0150548	0.0467775	1	Inhibited
Hippo signaling pathway -multiple species	29	10	0.00252837	0.288764	0.857	0.0154591	0.047191	1	Activated
Antigen processing and presentation	62	14	0.025288	2.30523	0.089	0.0159717	0.0479152	1	Activated

### Sheet: Kushen
Name	pSize	NDE	pNDE	tA	pPERT	pG	pGFdr	pGFWER	Status
Cell cycle	124	94	4.59404e-22	-20.7717	0.48	1.12167e-20	1.98535e-18	1.98535e-18	Inhibited
Pathways in cancer	309	177	4.99734e-18	16.4087	0.658	1.35661e-16	1.2006e-14	2.40119e-14	Activated
Apoptosis	133	82	2.40133e-11	-26.5987	0.065	4.39942e-11	2.59566e-09	7.78697e-09	Inhibited
Prostate cancer	87	59	5.72546e-11	-18.4074	0.296	4.37257e-10	1.93486e-08	7.73946e-08	Inhibited
RNA transport	131	80	8.28304e-11	-2.62474	0.261	5.5252e-10	1.95592e-08	9.7796e-08	Inhibited
HTLV-I infection	194	108	1.50018e-10	-13.8563	0.394	1.45118e-09	4.28098e-08	2.56859e-07	Inhibited
Pancreatic cancer	65	47	1.65639e-10	-3.85579	0.713	2.81782e-09	7.12507e-08	4.98755e-07	Inhibited
Proteoglycans in cancer	204	111	5.28608e-10	-21.4735	0.389	4.79216e-09	1.06027e-07	8.48212e-07	Inhibited
PI3K-Akt signaling pathway	338	167	7.70559e-10	22.1589	0.468	8.20168e-09	1.613e-07	1.4517e-06	Activated
p53 signaling pathway	68	47	1.92058e-09	-6.07581	0.279	1.19746e-08	1.9648e-07	2.1195e-06	Inhibited
Focal adhesion	200	109	6.64528e-10	4.51499	0.823	1.22106e-08	1.9648e-07	2.16128e-06	Activated
Thyroid hormone signaling pathway	112	69	9.3571e-10	-0.729734	0.942	1.9259e-08	2.8407e-07	3.40884e-06	Inhibited
Chronic myeloid leukemia	73	49	4.09962e-09	-11.1097	0.264	2.34255e-08	3.18947e-07	4.14631e-06	Inhibited
Hepatitis B	134	77	9.43274e-09	-28.5152	0.221	4.37537e-08	5.53172e-07	7.74441e-06	Inhibited
Small cell lung cancer	83	54	3.74206e-09	-5.72034	0.709	5.50456e-08	6.16252e-07	9.74308e-06	Inhibited
Hippo signaling pathway	150	82	6.88869e-08	-35.3616	0.039	5.57064e-08	6.16252e-07	9.86003e-06	Inhibited
Neurotrophin signaling pathway	116	67	6.40488e-08	-23.8477	0.12	1.51288e-07	1.57517e-06	2.67779e-05	Inhibited
Fanconi anemia pathway	36	28	6.29156e-08	-2.98158	0.318	3.74677e-07	3.68433e-06	6.63179e-05	Inhibited
AGE-RAGE signaling pathway in diabetic complications	90	53	6.37204e-07	-20.6967	0.064	7.34673e-07	6.84406e-06	0.000130037	Inhibited
HIF-1 signaling pathway	102	60	1.25561e-07	-15.1519	0.373	8.3724e-07	7.40957e-06	0.000148191	Inhibited
Axon guidance	165	86	5.47756e-07	-35.9716	0.112	1.08015e-06	9.1041e-06	0.000191186	Inhibited
Adherens junction	66	42	4.95035e-07	-7.27544	0.377	3.07827e-06	2.47661e-05	0.000544854	Inhibited
FoxO signaling pathway	126	70	2.66567e-07	0.650467	0.96	4.14014e-06	3.18611e-05	0.000732805	Activated
EGFR tyrosine kinase inhibitor resistance	81	49	5.43532e-07	-1.40402	0.938	7.89689e-06	5.82396e-05	0.00139775	Inhibited
Toxoplasmosis	93	54	9.34808e-07	-3.98617	0.724	1.02914e-05	7.28628e-05	0.00182157	Inhibited
MAPK signaling pathway	252	121	1.05991e-06	-2.47684	0.821	1.30132e-05	8.85899e-05	0.00230334	Inhibited
Regulation of actin cytoskeleton	184	91	4.83515e-06	24.1176	0.226	1.60926e-05	0.000105496	0.0028484	Activated
Oocyte meiosis	115	63	1.97216e-06	-6.77344	0.629	1.81111e-05	0.000114488	0.00320566	Inhibited
Insulin resistance	93	51	1.73577e-05	19.6175	0.079	1.9883e-05	0.000121355	0.00351929	Activated
Bacterial invasion of epithelial cells	57	36	4.16175e-06	-14.7771	0.414	2.45892e-05	0.000145076	0.00435229	Inhibited
Colorectal cancer	49	30	6.16763e-05	-9.73348	0.036	3.11245e-05	0.000177711	0.00550903	Inhibited
Wnt signaling pathway	137	72	2.98529e-06	-2.58175	0.799	3.32652e-05	0.000182991	0.00588794	Inhibited
TNF signaling pathway	72	43	4.27023e-06	-4.22228	0.574	3.4117e-05	0.000182991	0.0060387	Inhibited
Cytokine-cytokine receptor interaction	252	82	0.642036	-40.8935	5e-06	4.38163e-05	0.000228103	0.00775549	Inhibited
Platinum drug resistance	41	28	5.32023e-06	-3.89774	0.703	5.04782e-05	0.000255275	0.00893464	Inhibited
TGF-beta signaling pathway	73	41	5.4144e-05	-17.9606	0.078	5.64853e-05	0.00027772	0.00999791	Inhibited
Influenza A	107	58	7.6766e-06	-5.83774	0.572	5.85583e-05	0.00028013	0.0103648	Inhibited
Endocrine resistance	95	53	6.11718e-06	-2.39547	0.928	7.42469e-05	0.000345834	0.0131417	Inhibited
Bladder cancer	29	21	2.02742e-05	-8.09454	0.336	8.78549e-05	0.000392671	0.0155503	Inhibited
Breast cancer	143	72	2.09954e-05	29.8547	0.328	8.87392e-05	0.000392671	0.0157068	Activated
Oxytocin signaling pathway	156	75	0.000103374	-22.5562	0.09	0.000117088	0.000495203	0.0207246	Inhibited
Renal cell carcinoma	55	34	1.50641e-05	-3.84836	0.62	0.000117506	0.000495203	0.0207985	Inhibited
Glioma	66	39	1.6757e-05	-3.00142	0.845	0.000172254	0.000709043	0.0304889	Inhibited
Non-small cell lung cancer	54	33	2.82261e-05	4.63727	0.778	0.000257508	0.00103588	0.0455789	Activated
Shigellosis	50	31	3.27967e-05	-2.51472	0.807	0.000305418	0.00120131	0.054059	Inhibited
Choline metabolism in cancer	82	44	0.000126516	-11.3666	0.224	0.000325091	0.00125089	0.0575411	Inhibited
mTOR signaling pathway	143	70	8.58509e-05	-11.8514	0.408	0.000394384	0.0014802	0.069806	Inhibited
Fc gamma R-mediated phagocytosis	89	48	5.37033e-05	-5.31034	0.665	0.000401411	0.0014802	0.0710497	Inhibited
mRNA surveillance pathway	70	40	3.89321e-05	0	1	0.000434237	0.00156857	0.0768599	Inhibited
Tuberculosis	172	79	0.000431611	-28.8372	0.097	0.000463922	0.00164228	0.0821142	Inhibited
Insulin signaling pathway	139	69	5.51685e-05	6.05582	0.81	0.000492259	0.00170843	0.0871298	Activated
Non-alcoholic fatty liver disease (NAFLD)	73	41	5.4144e-05	-2.05543	0.912	0.000539024	0.00183475	0.0954072	Inhibited
Central carbon metabolism in cancer	62	36	5.90054e-05	-3.68205	0.878	0.000563035	0.00188033	0.0996573	Inhibited
Ras signaling pathway	222	102	6.89751e-05	2.11878	0.947	0.000694752	0.00227724	0.122971	Activated
Chemokine signaling pathway	185	78	0.0079492	-45.3913	0.012	0.000978471	0.0031489	0.173189	Inhibited
ErbB signaling pathway	86	45	0.000229818	15.8319	0.44	0.00103134	0.00325977	0.182547	Activated
Alzheimer's disease	48	28	0.00034461	-7.30233	0.313	0.00109315	0.00339453	0.193488	Inhibited
Pathogenic Escherichia coli infection	40	24	0.000509792	-13.7307	0.23	0.00117852	0.00359653	0.208599	Inhibited
Herpes simplex infection	104	53	0.000164129	-3.43384	0.748	0.00122832	0.00368496	0.217413	Inhibited
Melanogenesis	101	51	0.000288626	-19.1215	0.461	0.00132055	0.00387668	0.233738	Inhibited
Longevity regulating pathway	84	44	0.000260217	-3.94991	0.518	0.00133603	0.00387668	0.236478	Inhibited
Homologous recombination	18	14	0.000149689	0	1	0.00146799	0.00419088	0.259835	Inhibited
Endometrial cancer	45	27	0.000230767	-5.13698	0.666	0.00150318	0.00422322	0.266063	Inhibited
Protein processing in endoplasmic reticulum	49	29	0.000191424	2.60371	0.829	0.001547	0.00427563	0.273819	Activated
Acute myeloid leukemia	57	32	0.000350735	-4.67113	0.46	0.00157015	0.00427563	0.277916	Inhibited
Melanoma	69	37	0.000430959	15.4409	0.48	0.00196175	0.00521021	0.34723	Activated
Antigen processing and presentation	62	31	0.0050755	-5.92574	0.041	0.00197223	0.00521021	0.349084	Inhibited
cAMP signaling pathway	195	87	0.000729317	12.7315	0.303	0.00208109	0.00535145	0.368353	Activated
Rap1 signaling pathway	206	93	0.000300251	8.69489	0.738	0.00208616	0.00535145	0.36925	Activated
Salmonella infection	71	36	0.00194329	-11.7994	0.119	0.00216729	0.00548015	0.38361	Inhibited
VEGF signaling pathway	61	33	0.000702859	-9.60623	0.366	0.00238351	0.00594199	0.421881	Inhibited
Legionellosis	40	23	0.00150317	-7.13287	0.228	0.00307716	0.00756469	0.544658	Inhibited
Estrogen signaling pathway	89	45	0.000615862	-12.7789	0.582	0.00320215	0.00776411	0.56678	Inhibited
ECM-receptor interaction	81	41	0.00102416	4.92766	0.396	0.00357315	0.00851871	0.632447	Activated
Progesterone-mediated oocyte maturation	85	42	0.00164756	-8.11773	0.249	0.00360962	0.00851871	0.638903	Inhibited
Aldosterone synthesis and secretion	65	35	0.000550484	-0.9807	0.907	0.00429504	0.0100029	0.760223	Inhibited
Adrenergic signaling in cardiomyocytes	149	69	0.000727524	3.00796	0.784	0.00483066	0.0111042	0.855027	Activated
Sphingolipid signaling pathway	98	48	0.00102125	-8.32484	0.588	0.00505482	0.011241	0.894703	Inhibited
Notch signaling pathway	48	26	0.00245326	13.2589	0.245	0.00505893	0.011241	0.89543	Activated
Amphetamine addiction	62	31	0.0050755	10.8335	0.119	0.00508069	0.011241	0.899283	Activated
Cholinergic synapse	94	45	0.00256612	-15.4291	0.243	0.00522552	0.0114187	0.924918	Inhibited
AMPK signaling pathway	96	47	0.00115922	-3.46414	0.573	0.00552435	0.0119245	0.977811	Inhibited
Chagas disease (American trypanosomiasis)	89	41	0.00885433	22.0965	0.078	0.00571703	0.0121917	1	Activated
Epstein-Barr virus infection	83	42	0.000901619	-2.16674	0.792	0.00588726	0.0124053	1	Inhibited
Parkinson's disease	29	17	0.00466714	-9.47239	0.222	0.00815651	0.0169847	1	Inhibited
Adipocytokine signaling pathway	63	32	0.00325932	5.49562	0.331	0.00844931	0.0173899	1	Activated
Hedgehog signaling pathway	45	21	0.0446885	10.2803	0.027	0.00931481	0.0189508	1	Activated
Cocaine addiction	42	23	0.00356347	-4.15833	0.39	0.0105324	0.0211845	1	Inhibited
Glucagon signaling pathway	83	41	0.0018725	1.77228	0.831	0.0116168	0.0231032	1	Activated
Measles	101	46	0.0074987	12.8621	0.222	0.0123157	0.0242209	1	Activated
cGMP-PKG signaling pathway	157	69	0.00381042	-8.33661	0.55	0.0150219	0.0292184	1	Inhibited
Prolactin signaling pathway	72	36	0.00264912	4.83492	0.81	0.01533	0.0294936	1	Activated
SNARE interactions in vesicular transport	26	16	0.00306035	0.385828	0.887	0.0187551	0.0356951	1	Activated
Vasopressin-regulated water reabsorption	22	13	0.011902	5.89933	0.258	0.0208374	0.0392364	1	Activated
B cell receptor signaling pathway	69	34	0.00461966	-2.67466	0.762	0.0234065	0.043054	1	Inhibited
Huntington's disease	27	16	0.00519614	-1.15647	0.681	0.0235104	0.043054	1	Inhibited
Type II diabetes mellitus	47	22	0.0390494	14.3707	0.091	0.0235946	0.043054	1	Activated
Hepatitis C	97	44	0.00956492	-6.32684	0.409	0.0255993	0.0462354	1	Inhibited
T cell receptor signaling pathway	92	43	0.00545198	-4.10665	0.775	0.0273235	0.0488511	1	Inhibited
Dopaminergic synapse	124	55	0.00724561	2.89999	0.606	0.0282254	0.0499589	1	Activated

### Sheet: CKI
Name	pSize	NDE	pNDE	tA	pPERT	pG	pGFdr	pGFWER	Status
Cell cycle	124	96	3.31897e-20	-30.5744	0.37	5.75281e-19	1.01825e-16	1.01825e-16	Inhibited
Regulation of actin cytoskeleton	184	117	1.64576e-13	49.0979	0.059	3.23009e-13	2.85863e-11	5.71725e-11	Activated
Pathways in cancer	309	178	8.81684e-14	45.371	0.278	7.92671e-13	4.67676e-11	1.40303e-10	Activated
Apoptosis	133	89	1.91837e-12	-15.9532	0.396	2.19591e-11	9.71691e-10	3.88676e-09	Inhibited
Focal adhesion	200	119	6.39372e-11	-2.62284	0.936	1.46856e-09	5.19869e-08	2.59935e-07	Inhibited
EGFR tyrosine kinase inhibitor resistance	81	57	9.448e-10	33.0392	0.214	4.71537e-09	1.30109e-07	8.34621e-07	Activated
RNA transport	131	83	6.79446e-10	-2.65078	0.326	5.14556e-09	1.30109e-07	9.10764e-07	Inhibited
Pancreatic cancer	65	48	1.46147e-09	-10.1861	0.415	1.34786e-08	2.87565e-07	2.38572e-06	Inhibited
AGE-RAGE signaling pathway in diabetic complications	90	60	9.30268e-09	-25.2109	0.071	1.4622e-08	2.87565e-07	2.58809e-06	Inhibited
Shigellosis	50	39	3.51562e-09	-7.98992	0.527	3.91049e-08	6.92156e-07	6.92156e-06	Inhibited
p53 signaling pathway	68	47	6.79382e-08	-12.1491	0.053	7.36065e-08	1.15467e-06	1.30284e-05	Inhibited
Prostate cancer	87	59	4.59527e-09	4.15101	0.836	7.82826e-08	1.15467e-06	1.3856e-05	Activated
Axon guidance	165	94	1.18646e-07	-55.1643	0.045	1.07039e-07	1.45738e-06	1.89459e-05	Inhibited
Salmonella infection	71	49	3.86396e-08	-12.4347	0.184	1.405e-07	1.77632e-06	2.48685e-05	Inhibited
Chronic myeloid leukemia	73	50	4.14265e-08	-13.1149	0.246	1.97722e-07	2.33312e-06	3.49968e-05	Inhibited
HTLV-I infection	194	109	3.36257e-08	-10.0349	0.642	4.02635e-07	4.25262e-06	7.12664e-05	Inhibited
Proteoglycans in cancer	204	112	1.16579e-07	-37.858	0.188	4.08444e-07	4.25262e-06	7.22946e-05	Inhibited
PI3K-Akt signaling pathway	338	171	1.65187e-07	51.05	0.154	4.70287e-07	4.62449e-06	8.32408e-05	Activated
Small cell lung cancer	83	54	1.74862e-07	-18.2805	0.256	8.02267e-07	7.47375e-06	0.000142001	Inhibited
Neurotrophin signaling pathway	116	69	6.25854e-07	-24.3941	0.139	1.50129e-06	1.32864e-05	0.000265728	Inhibited
Insulin signaling pathway	139	81	2.36139e-07	8.20207	0.815	3.16844e-06	2.67054e-05	0.000560814	Activated
Thyroid hormone signaling pathway	112	68	2.55281e-07	-2.06068	0.858	3.57767e-06	2.8784e-05	0.000633248	Inhibited
Hippo signaling pathway	150	80	2.88791e-05	-44.0163	0.009	4.20093e-06	3.23289e-05	0.000743565	Inhibited
Fanconi anemia pathway	36	27	3.6682e-06	-5.17574	0.132	7.52487e-06	5.54959e-05	0.0013319	Inhibited
Pathogenic Escherichia coli infection	40	29	5.03542e-06	-18.7736	0.226	1.6713e-05	0.000118328	0.0029582	Inhibited
Adherens junction	66	43	2.92368e-06	-6.91968	0.483	2.04342e-05	0.00013911	0.00361686	Inhibited
Tuberculosis	172	89	4.82657e-05	-46.1972	0.031	2.15646e-05	0.000141368	0.00381693	Inhibited
MAPK signaling pathway	252	127	7.70223e-06	18.0352	0.203	2.2466e-05	0.000142017	0.00397648	Activated
Ras signaling pathway	222	114	7.30291e-06	38.4292	0.282	2.90236e-05	0.000175074	0.00513718	Activated
Rap1 signaling pathway	206	106	1.33613e-05	49.545	0.161	3.02228e-05	0.000175074	0.00534943	Activated
FoxO signaling pathway	126	72	2.93274e-06	5.53929	0.745	3.06626e-05	0.000175074	0.00542729	Activated
Legionellosis	40	28	2.15649e-05	-10.9107	0.146	4.30352e-05	0.000234347	0.00761723	Inhibited
Non-alcoholic fatty liver disease (NAFLD)	73	46	5.19536e-06	-9.75893	0.616	4.36919e-05	0.000234347	0.00773346	Inhibited
Toxoplasmosis	93	55	1.05974e-05	-5.66862	0.655	8.93898e-05	0.000460895	0.015822	Inhibited
Glioma	66	42	9.24189e-06	-5.85074	0.767	9.11375e-05	0.000460895	0.0161313	Inhibited
Influenza A	107	61	1.79541e-05	-8.44927	0.486	0.000110373	0.000542669	0.0195361	Inhibited
Bacterial invasion of epithelial cells	57	37	1.61523e-05	-12.3935	0.565	0.000115028	0.000548089	0.02036	Inhibited
Endocrine resistance	95	56	1.01342e-05	-3.28428	0.923	0.000117669	0.000548089	0.0208274	Inhibited
HIF-1 signaling pathway	102	59	1.33904e-05	-2.91761	0.89	0.000147032	0.000667299	0.0260247	Inhibited
Insulin resistance	93	51	0.00031569	21.7616	0.076	0.000279219	0.00123554	0.0494217	Activated
ErbB signaling pathway	86	50	4.93442e-05	14.0849	0.533	0.000303663	0.00129747	0.0537484	Activated
Oocyte meiosis	115	64	3.18617e-05	-3.78393	0.838	0.000307874	0.00129747	0.0544938	Inhibited
Platinum drug resistance	41	28	4.40481e-05	-4.24834	0.716	0.000358413	0.00147533	0.063439	Inhibited
Bladder cancer	29	21	0.000108624	-8.19958	0.364	0.000440395	0.00177159	0.0779499	Inhibited
Hepatitis B	134	72	5.1368e-05	-6.42707	0.8	0.000456133	0.00179412	0.0807356	Inhibited
Oxytocin signaling pathway	156	76	0.00162758	-33.328	0.029	0.000517362	0.00199072	0.0915731	Inhibited
Non-small cell lung cancer	54	34	8.88369e-05	3.78607	0.851	0.00079305	0.00298659	0.14037	Activated
TNF signaling pathway	72	42	0.000174053	-5.90024	0.476	0.000861508	0.00317681	0.152487	Inhibited
Colorectal cancer	49	30	0.000462077	-7.43953	0.184	0.000881901	0.00318564	0.156096	Inhibited
Pertussis	52	31	0.0007177	-15.4954	0.143	0.00104523	0.00370013	0.185006	Inhibited
Fc gamma R-mediated phagocytosis	89	50	0.000163357	-5.6436	0.678	0.00111954	0.00388547	0.198159	Inhibited
Alzheimer's disease	48	28	0.00203213	-13.855	0.082	0.0016163	0.00550165	0.286086	Inhibited
ECM-receptor interaction	81	46	0.000209179	-0.400525	0.961	0.00191213	0.0063858	0.338448	Inhibited
Breast cancer	143	71	0.00120224	42.7021	0.229	0.00253223	0.00830008	0.448204	Activated
Viral myocarditis	26	18	0.000820312	-5.76658	0.343	0.00258178	0.00830864	0.456975	Inhibited
Protein processing in endoplasmic reticulum	49	30	0.000462077	3.93575	0.761	0.0031482	0.00995057	0.557232	Activated
Chagas disease (American trypanosomiasis)	89	45	0.00574459	28.1958	0.067	0.00341109	0.0105923	0.603763	Activated
Antigen processing and presentation	62	31	0.0236731	-7.15601	0.018	0.00373311	0.0113924	0.660761	Inhibited
TGF-beta signaling pathway	73	38	0.00578288	-20.3566	0.077	0.00388143	0.0114926	0.687014	Inhibited
Parkinson's disease	29	19	0.00163788	-10.1121	0.273	0.00389578	0.0114926	0.689554	Inhibited
Choline metabolism in cancer	82	45	0.000679122	4.73934	0.69	0.00406073	0.0116101	0.718749	Activated
Adipocytokine signaling pathway	63	36	0.00084427	4.06107	0.56	0.00409288	0.0116101	0.72444	Activated
Longevity regulating pathway	84	45	0.00133136	-6.95642	0.359	0.00413241	0.0116101	0.731437	Inhibited
Acute myeloid leukemia	57	33	0.00100561	-4.54919	0.505	0.00435994	0.0120579	0.771709	Inhibited
Central carbon metabolism in cancer	62	33	0.00631819	48.8132	0.084	0.00453308	0.0122286	0.802356	Activated
cAMP signaling pathway	195	93	0.00126605	11.8106	0.422	0.00455982	0.0122286	0.807088	Activated
Herpes simplex infection	104	55	0.000629231	-2.04469	0.866	0.00463988	0.0122576	0.821259	Inhibited
cGMP-PKG signaling pathway	157	75	0.00333851	-22.7101	0.175	0.00493402	0.012843	0.873321	Inhibited
mTOR signaling pathway	143	71	0.00120224	-10.2963	0.52	0.00523733	0.0134349	0.927007	Inhibited
Epstein-Barr virus infection	83	45	0.000957368	-4.15991	0.677	0.00540638	0.0136704	0.95693	Inhibited
VEGF signaling pathway	61	34	0.00208125	-10.7982	0.335	0.0057649	0.0143717	1	Inhibited
Prolactin signaling pathway	72	40	0.000957881	4.65866	0.849	0.00659903	0.0162226	1	Activated
Melanoma	69	36	0.00678483	38.7931	0.137	0.00741836	0.017987	1	Activated
Notch signaling pathway	48	28	0.00203213	9.55102	0.486	0.00782211	0.0187096	1	Activated
mRNA surveillance pathway	70	39	0.00102463	0	1	0.00807759	0.0190631	1	Inhibited
Platelet activation	118	60	0.00133812	-8.56328	0.797	0.00836483	0.0193809	1	Inhibited
Transcriptional misregulation in cancer	19	13	0.00524972	2.14974	0.205	0.00843124	0.0193809	1	Activated
Leukocyte transendothelial migration	84	44	0.0026774	-13.7345	0.434	0.00901428	0.0204555	1	Inhibited
T cell receptor signaling pathway	92	48	0.00196111	-6.29588	0.704	0.0104723	0.0234633	1	Inhibited
Chemokine signaling pathway	185	88	0.0018507	-5.00956	0.837	0.0115715	0.0256019	1	Inhibited
Calcium signaling pathway	178	81	0.011122	20.5318	0.169	0.0136774	0.0298876	1	Activated
Cholinergic synapse	94	44	0.0308252	-26.8717	0.065	0.0144518	0.0311948	1	Inhibited
AMPK signaling pathway	96	48	0.00583456	-6.71921	0.355	0.0148709	0.0317126	1	Inhibited
Sphingolipid signaling pathway	98	49	0.0053829	-12.8908	0.444	0.0168172	0.0354362	1	Inhibited
Homologous recombination	18	13	0.00250149	0	1	0.0174876	0.0364153	1	Inhibited
RNA degradation	18	12	0.00995356	-2.76807	0.291	0.0198243	0.0408012	1	Inhibited
Progesterone-mediated oocyte maturation	85	41	0.021034	-11.4709	0.153	0.0216873	0.0441224	1	Inhibited
Jak-STAT signaling pathway	158	72	0.015348	17.3442	0.213	0.0219791	0.044208	1	Activated
Fc epsilon RI signaling pathway	60	30	0.0257699	27.5402	0.133	0.0228811	0.0455052	1	Activated
Natural killer cell mediated cytotoxicity	133	53	0.267156	87.52	0.013	0.0231399	0.0455084	1	Activated
Hedgehog signaling pathway	45	21	0.11511	10.2383	0.031	0.0236787	0.0460563	1	Activated
Osteoclast differentiation	121	57	0.013467	14.6588	0.275	0.024437	0.0470147	1	Activated
