## Supplementary Table 5 for "Understanding the Mechanistic Contribution of Herbal Extracts in Compound Kushen Injection with Transcriptome Analysis"

### Sheet: GO KS&CKI
GO ID	GO Term	P-value	Percentage of Associated Genes	Number of Genes
GO:0000212	meiotic spindle organization	0.0049852	36.8421	7
GO:0043062	extracellular structure organization	0.00155327	13.3205	69
GO:0048525	negative regulation of viral process	0.0360565	15.7895	18
GO:0048839	inner ear development	0.0217188	13.5659	35
GO:0002931	response to ischemia	0.0430267	18.6441	11
GO:0050806	positive regulation of synaptic transmission	0.0399132	13.3929	30
GO:0050866	negative regulation of cell activation	0.0482286	12.9032	32
GO:0051098	regulation of binding	0.00945083	12.5773	61
GO:0051231	spindle elongation	0.023924	35.7143	5
GO:0003254	regulation of membrane depolarization	0.0425743	19.6078	10
GO:0051656	establishment of organelle localization	0.0313632	11.4754	70
GO:0061061	muscle structure development	0.00497291	11.8081	96
GO:0061299	retina vasculature morphogenesis in camera-type eye	0.023924	35.7143	5
GO:0090258	negative regulation of mitochondrial fission	0.00491673	100	3
GO:0097164	ammonium ion metabolic process	0.00323267	14.9254	40
GO:0098609	cell-cell adhesion	0.0104703	11.1431	116
GO:1900239	regulation of phenotypic switching	0.0436653	36.3636	4
GO:0044550	secondary metabolite biosynthetic process	0.0347135	20.4082	10
GO:1901343	negative regulation of vasculature development	0.0461408	14.4828	21
GO:1901568	fatty acid derivative metabolic process	0.00215955	16.055	35
GO:0006730	one-carbon metabolic process	0.00500119	30	9
GO:0007018	microtubule-based movement	0.0398318	12.2905	44
GO:0044837	actomyosin contractile ring organization	0.0172972	38.4615	5
GO:0007565	female pregnancy	0.0398678	13.0952	33
GO:0007567	parturition	0.0207362	31.5789	6
GO:0001101	response to acid chemical	0.0336286	12.0853	51
GO:0009409	response to cold	0.0430267	18.6441	11
GO:0010469	regulation of signaling receptor activity	0.000950698	12.549	96
GO:0045061	thymic T cell selection	0.0463483	23.3333	7
GO:0030638	polyketide metabolic process	0.00918466	45.4545	5
GO:0001659	temperature homeostasis	0.0330848	13.6364	30
GO:0033554	cellular response to stress	0.020614	9.95602	249
GO:0045475	locomotor rhythm	0.0394618	31.25	5
GO:0048532	anatomical structure arrangement	0.0166787	29.1667	7
GO:0021604	cranial nerve structural organization	0.0394618	31.25	5
GO:0048608	reproductive structure development	0.0186797	11.9134	66
GO:0001892	embryonic placenta development	0.041392	15.2	19
GO:0044703	multi-organism reproductive process	0.0171632	10.6918	136
GO:0048609	multicellular organismal reproductive process	0.0439467	10.5362	112
GO:0009611	response to wounding	0.0277693	11.0209	95
GO:0050878	regulation of body fluid levels	0.0376347	11.2828	73
GO:0000910	cytokinesis	0.00503171	15.2466	34
GO:0051302	regulation of cell division	0.0430142	13.3641	29
GO:0042592	homeostatic process	2.03382e-06	11.5942	272
GO:0055082	cellular chemical homeostasis	0.00262821	11.6766	117
GO:0071805	potassium ion transmembrane transport	0.0012684	16.2281	37
GO:1901379	regulation of potassium ion transmembrane transport	0.0428846	16	16
GO:0012501	programmed cell death	0.0259588	9.88667	253
GO:0010941	regulation of cell death	0.0246002	10.0614	213
GO:0001780	neutrophil homeostasis	0.000393179	42.8571	9
GO:0033029	regulation of neutrophil apoptotic process	0.0436653	36.3636	4
GO:0048659	smooth muscle cell proliferation	0.0116624	15.4286	27
GO:0048660	regulation of smooth muscle cell proliferation	0.0155428	15.2047	26
GO:0048661	positive regulation of smooth muscle cell proliferation	0.00921426	17.6991	20
GO:0043207	response to external biotic stimulus	0.0368382	10.4314	133
GO:0071216	cellular response to biotic stimulus	0.0111553	13.5922	42
GO:0009615	response to virus	0.0135495	12.8535	50
GO:0006996	organelle organization	0.0370548	9.42175	422
GO:0051128	regulation of cellular component organization	0.00207433	10.2235	311
GO:0051129	negative regulation of cellular component organization	2.13319e-05	13.1635	124
GO:0042180	cellular ketone metabolic process	0.015238	13.2911	42
GO:0044283	small molecule biosynthetic process	3.34504e-05	12.884	130
GO:0062012	regulation of small molecule metabolic process	0.0393304	11.4385	66
GO:0042127	regulation of cell proliferation	2.21263e-08	12.4455	257
GO:0008284	positive regulation of cell proliferation	4.44647e-05	12.437	148
GO:0008285	negative regulation of cell proliferation	4.80612e-05	12.9968	121
GO:0048519	negative regulation of biological process	3.88081e-08	10.3717	639
GO:0050794	regulation of cellular process	0.011318	8.97973	1050
GO:0048523	negative regulation of cellular process	4.47513e-08	10.5016	582
GO:0044092	negative regulation of molecular function	0.0430248	10.2528	146
GO:0044093	positive regulation of molecular function	0.00469721	10.4138	229
GO:0050790	regulation of catalytic activity	0.0049042	10.1418	286
GO:0035556	intracellular signal transduction	0.00336964	10.0058	348
GO:0007267	cell-cell signaling	9.12273e-05	11.2944	226
GO:0023051	regulation of signaling	0.000555757	10.0184	436
GO:0010646	regulation of cell communication	0.000486029	10.0512	432
GO:0023061	signal release	0.0264135	11.6725	67
GO:0048518	positive regulation of biological process	0.000236949	9.64736	673
GO:0048519	negative regulation of biological process	3.88081e-08	10.3717	639
GO:0050794	regulation of cellular process	0.011318	8.97973	1050
GO:0007165	signal transduction	0.0057643	9.3741	653
GO:0048522	positive regulation of cellular process	0.000872746	9.64672	598
GO:0003013	circulatory system process	0.000157877	13.3713	94
GO:0044057	regulation of system process	0.000197276	13.1793	97
GO:0008217	regulation of blood pressure	0.0398678	13.0952	33
GO:0002027	regulation of heart rate	0.0205606	15.9091	21
GO:0061337	cardiac conduction	0.00026291	18.6441	33
GO:0032886	regulation of microtubule-based process	0.0490133	12.5436	36
GO:0051983	regulation of chromosome segregation	9.72438e-06	23.1343	31
GO:0098813	nuclear chromosome segregation	2.72227e-06	17.7711	59
GO:0000226	microtubule cytoskeleton organization	2.86987e-05	14.0719	94
GO:0007051	spindle organization	7.51418e-05	18.5714	39
GO:0042635	positive regulation of hair cycle	0.0461731	29.4118	5
GO:0045682	regulation of epidermis development	0.0320532	15.7025	19
GO:0045684	positive regulation of epidermis development	0.0156334	22	11
GO:0042637	catagen	0.0428919	50	3
GO:2000833	positive regulation of steroid hormone secretion	0.0436653	36.3636	4
GO:0006979	response to oxidative stress	0.0313405	11.5	69
GO:0009636	response to toxic substance	0.00439053	12.2093	84
GO:0010035	response to inorganic substance	0.0034331	12.1172	91
GO:0042493	response to drug	0.000309435	11.7252	157
GO:1901698	response to nitrogen compound	0.012873	10.7223	144
GO:1901700	response to oxygen-containing compound	1.78282e-05	11.5216	237
GO:0010817	regulation of hormone levels	5.6901e-05	13.8763	92
GO:0032350	regulation of hormone metabolic process	0.000542899	27.2727	15
GO:0034754	cellular hormone metabolic process	0.00179922	17.7215	28
GO:0042446	hormone biosynthetic process	0.0022877	19.2982	22
GO:0032352	positive regulation of hormone metabolic process	0.00468778	33.3333	8
GO:0060745	mammary gland branching involved in pregnancy	0.023924	35.7143	5
GO:0001935	endothelial cell proliferation	0.00994077	15.4696	28
GO:0040017	positive regulation of locomotion	0.00255593	12.4098	86
GO:0090132	epithelium migration	0.0116311	13.0319	49
GO:0035239	tube morphogenesis	0.000626641	12.0388	124
GO:0050678	regulation of epithelial cell proliferation	0.000943	14.023	61
GO:0050679	positive regulation of epithelial cell proliferation	0.0157938	13.8889	35
GO:0050680	negative regulation of epithelial cell proliferation	0.00773146	15.9763	27
GO:0006082	organic acid metabolic process	0.0492938	10.1478	151
GO:0006629	lipid metabolic process	2.16681e-05	11.8056	204
GO:0044283	small molecule biosynthetic process	3.34504e-05	12.884	130
GO:1901615	organic hydroxy compound metabolic process	5.05029e-05	13.8439	94
GO:0006066	alcohol metabolic process	0.000958835	13.8528	64
GO:0044255	cellular lipid metabolic process	0.0261181	10.5263	138
GO:0062012	regulation of small molecule metabolic process	0.0393304	11.4385	66
GO:0009653	anatomical structure morphogenesis	0.00179587	10.2139	320
GO:0048646	anatomical structure formation involved in morphogenesis	0.0044241	11.0696	148
GO:0009790	embryo development	0.00944069	10.9567	134
GO:0035295	tube development	0.000159491	11.9968	152
GO:0035239	tube morphogenesis	0.000626641	12.0388	124
GO:0050678	regulation of epithelial cell proliferation	0.000943	14.023	61
GO:0001568	blood vessel development	0.000292941	12.7251	106
GO:0001525	angiogenesis	0.00231116	12.6582	80
GO:0007165	signal transduction	0.0057643	9.3741	653
GO:0010033	response to organic substance	3.18605e-06	10.6905	418
GO:0042493	response to drug	0.000309435	11.7252	157
GO:0070887	cellular response to chemical stimulus	4.85813e-08	11.037	430
GO:0071495	cellular response to endogenous stimulus	0.00661529	10.6184	182
GO:1901698	response to nitrogen compound	0.012873	10.7223	144
GO:1901700	response to oxygen-containing compound	1.78282e-05	11.5216	237
GO:0009725	response to hormone	0.0135964	10.7502	139
GO:0007166	cell surface receptor signaling pathway	0.000556813	10.2058	372
GO:0040008	regulation of growth	0.010756	11.3739	101
GO:0045926	negative regulation of growth	0.00220713	14.2857	50
GO:0048638	regulation of developmental growth	0.0428851	11.9048	50
GO:0001558	regulation of cell growth	0.0231605	11.8868	63
GO:0048588	developmental cell growth	0.0288279	13.0137	38
GO:0048640	negative regulation of developmental growth	0.00990128	16.3265	24
GO:0030308	negative regulation of cell growth	0.00747297	14.7059	35
GO:0060419	heart growth	0.0286799	15.625	20
GO:0055017	cardiac muscle tissue growth	0.0298203	15.8333	19
GO:0007267	cell-cell signaling	9.12273e-05	11.2944	226
GO:0032879	regulation of localization	1.84555e-05	10.7744	352
GO:0010817	regulation of hormone levels	5.6901e-05	13.8763	92
GO:0032880	regulation of protein localization	0.00577347	11.0581	139
GO:0051049	regulation of transport	0.00306175	10.4749	236
GO:0051050	positive regulation of transport	0.00457195	11.1746	137
GO:0034754	cellular hormone metabolic process	0.00179922	17.7215	28
GO:0023061	signal release	0.0264135	11.6725	67
GO:0043270	positive regulation of ion transport	0.0151201	13.0814	45
GO:0051047	positive regulation of secretion	0.0026106	12.9326	71
GO:1903530	regulation of secretion by cell	0.0127377	11.2179	105
GO:1903532	positive regulation of secretion by cell	0.0116339	12.3288	63
GO:0046883	regulation of hormone secretion	0.013928	13.2132	44
GO:0009306	protein secretion	0.0034331	12.1172	91
GO:0046887	positive regulation of hormone secretion	0.0285432	14.7239	24
GO:0051321	meiotic cell cycle	0.000292984	15.7233	50
GO:2000241	regulation of reproductive process	0.039756	13.9037	26
GO:1903046	meiotic cell cycle process	0.0026879	15.4812	37
GO:0051304	chromosome separation	0.000308538	21.0084	25
GO:0051983	regulation of chromosome segregation	9.72438e-06	23.1343	31
GO:0098813	nuclear chromosome segregation	2.72227e-06	17.7711	59
GO:1903047	mitotic cell cycle process	4.64898e-10	14.7779	163
GO:0008608	attachment of spindle microtubules to kinetochore	0.000130869	33.3333	14
GO:0051445	regulation of meiotic cell cycle	0.0163874	20	13
GO:0051985	negative regulation of chromosome segregation	0.000147852	26.3889	19
GO:0061982	meiosis I cell cycle process	0.0461408	14.4828	21
GO:0007051	spindle organization	7.51418e-05	18.5714	39
GO:0010948	negative regulation of cell cycle process	0.000285451	14.2268	69
GO:0140013	meiotic nuclear division	0.00242577	15.9091	35
GO:0007093	mitotic cell cycle checkpoint	0.000147551	17.7778	40
GO:1901976	regulation of cell cycle checkpoint	0.0277499	22.5	9
GO:0031577	spindle checkpoint	0.000545524	28.5714	14
GO:0022402	cell cycle process	1.54765e-07	12.5658	215
GO:0000278	mitotic cell cycle	5.08015e-10	14.3191	184
GO:0044770	cell cycle phase transition	1.93023e-06	14.3223	112
GO:0051304	chromosome separation	0.000308538	21.0084	25
GO:0051726	regulation of cell cycle	1.85416e-06	12.4356	193
GO:0098813	nuclear chromosome segregation	2.72227e-06	17.7711	59
GO:1903047	mitotic cell cycle process	4.64898e-10	14.7779	163
GO:0010564	regulation of cell cycle process	5.59187e-05	12.6938	131
GO:0045786	negative regulation of cell cycle	0.000229696	12.8144	107
GO:0045787	positive regulation of cell cycle	7.83125e-06	15.2134	82
GO:0051985	negative regulation of chromosome segregation	0.000147852	26.3889	19
GO:0007050	cell cycle arrest	0.00553867	13.9319	45
GO:0010948	negative regulation of cell cycle process	0.000285451	14.2268	69
GO:0090068	positive regulation of cell cycle process	5.42672e-06	16.6247	66
GO:0007093	mitotic cell cycle checkpoint	0.000147551	17.7778	40
GO:0072395	signal transduction involved in cell cycle checkpoint	0.00434919	19.0476	20
GO:0031570	DNA integrity checkpoint	0.000368183	17.1946	38
GO:0031577	spindle checkpoint	0.000545524	28.5714	14
GO:0048518	positive regulation of biological process	0.000236949	9.64736	673
GO:0007267	cell-cell signaling	9.12273e-05	11.2944	226
GO:0023051	regulation of signaling	0.000555757	10.0184	436
GO:0048583	regulation of response to stimulus	0.00435305	9.63294	496
GO:0050794	regulation of cellular process	0.011318	8.97973	1050
GO:0051239	regulation of multicellular organismal process	1.97567e-07	10.9979	410
GO:0007165	signal transduction	0.0057643	9.3741	653
GO:0009893	positive regulation of metabolic process	0.0431162	9.42063	400
GO:0010033	response to organic substance	3.18605e-06	10.6905	418
GO:0023056	positive regulation of signaling	0.00672742	10.3006	233
GO:0044093	positive regulation of molecular function	0.00469721	10.4138	229
GO:0048522	positive regulation of cellular process	0.000872746	9.64672	598
GO:0048584	positive regulation of response to stimulus	0.0483029	9.60961	288
GO:0010646	regulation of cell communication	0.000486029	10.0512	432
GO:0007166	cell surface receptor signaling pathway	0.000556813	10.2058	372
GO:0009966	regulation of signal transduction	0.00985819	9.73677	381
GO:0010604	positive regulation of macromolecule metabolic process	0.0435497	9.4598	373
GO:0010647	positive regulation of cell communication	0.00675546	10.3065	232
GO:0035556	intracellular signal transduction	0.00336964	10.0058	348
GO:0051173	positive regulation of nitrogen compound metabolic process	0.0484965	9.46447	357
GO:0009967	positive regulation of signal transduction	0.0426149	9.93184	204
GO:0023014	signal transduction by protein phosphorylation	0.0498719	10.3252	127
GO:0032879	regulation of localization	1.84555e-05	10.7744	352
GO:0040012	regulation of locomotion	0.00293924	11.3115	138
GO:0042330	taxis	0.0022056	12.1324	99
GO:0048870	cell motility	0.000499745	10.9428	224
GO:0051239	regulation of multicellular organismal process	1.97567e-07	10.9979	410
GO:0040017	positive regulation of locomotion	0.00255593	12.4098	86
GO:0051240	positive regulation of multicellular organismal process	0.000194426	11.0294	240
GO:0090132	epithelium migration	0.0116311	13.0319	49
GO:0006935	chemotaxis	0.00270489	12.0541	98
GO:0016477	cell migration	0.00023558	11.2366	209
GO:0032880	regulation of protein localization	0.00577347	11.0581	139
GO:0051049	regulation of transport	0.00306175	10.4749	236
GO:0051050	positive regulation of transport	0.00457195	11.1746	137
GO:0051270	regulation of cellular component movement	0.000936914	11.6203	142
GO:0050920	regulation of chemotaxis	0.011095	13.9706	38
GO:0051272	positive regulation of cellular component movement	0.00155658	12.6866	85
GO:2000145	regulation of cell motility	0.00106157	11.7181	133
GO:0050921	positive regulation of chemotaxis	0.0103069	15.6069	27
GO:2000147	positive regulation of cell motility	0.00192348	12.6524	83
GO:0030595	leukocyte chemotaxis	0.0117003	13.6213	41
GO:0072676	lymphocyte migration	0.0398411	14.7887	21
GO:0097529	myeloid leukocyte migration	0.00634524	14.2857	40
GO:0002685	regulation of leukocyte migration	0.0135724	14.0562	35
GO:0002687	positive regulation of leukocyte migration	0.0124623	15.7233	25
GO:0048518	positive regulation of biological process	0.000236949	9.64736	673
GO:0007275	multicellular organism development	4.27435e-08	10.3571	638
GO:0009653	anatomical structure morphogenesis	0.00179587	10.2139	320
GO:0032879	regulation of localization	1.84555e-05	10.7744	352
GO:0050793	regulation of developmental process	0.00287243	10.138	316
GO:0051239	regulation of multicellular organismal process	1.97567e-07	10.9979	410
GO:0009888	tissue development	0.000378034	10.754	261
GO:0030030	cell projection organization	0.0165072	10.2784	192
GO:0030154	cell differentiation	0.000154762	10.0515	488
GO:0048522	positive regulation of cellular process	0.000872746	9.64672	598
GO:0048646	anatomical structure formation involved in morphogenesis	0.0044241	11.0696	148
GO:0051093	negative regulation of developmental process	0.000279744	11.9281	146
GO:0051094	positive regulation of developmental process	0.0117782	10.4768	178
GO:0051240	positive regulation of multicellular organismal process	0.000194426	11.0294	240
GO:0051241	negative regulation of multicellular organismal process	7.90269e-05	11.7955	180
GO:0009790	embryo development	0.00944069	10.9567	134
GO:0032989	cellular component morphogenesis	0.0460236	10.2273	144
GO:0035295	tube development	0.000159491	11.9968	152
GO:0045595	regulation of cell differentiation	0.0264833	9.99108	224
GO:0048468	cell development	0.00435241	10.2544	266
GO:0048731	system development	4.06237e-08	10.4923	584
GO:2000026	regulation of multicellular organismal development	0.00014386	10.8879	271
GO:0035239	tube morphogenesis	0.000626641	12.0388	124
GO:0045596	negative regulation of cell differentiation	0.00436798	11.674	106
GO:0048513	animal organ development	6.25473e-06	10.5351	441
GO:0009887	animal organ morphogenesis	0.04161	10.4	130
GO:0001568	blood vessel development	0.000292941	12.7251	106

### Sheet: KEGG KS&CKI
KEGG ID	KEGG Term	P-value	Percentage of Associated Genes	Number of Genes
KEGG:00100	Steroid biosynthesis	1.33623e-05	47.3684	9
KEGG:00240	Pyrimidine metabolism	9.28097e-05	26.3158	15
KEGG:04726	Serotonergic synapse	0.00255105	17.3913	20
KEGG:04913	Ovarian steroidogenesis	0.000933204	24.4898	12
KEGG:05166	Human T-cell leukemia virus 1 infection	0.000418991	15.9817	35
KEGG:05323	Rheumatoid arthritis	0.000326449	20.8791	19
KEGG:00590	Arachidonic acid metabolism	2.24484e-05	26.9841	17
KEGG:00670	One carbon pool by folate	0.000178305	40	8
KEGG:03030	DNA replication	6.44616e-06	36.1111	13
KEGG:04110	Cell cycle	7.13233e-08	25	31
KEGG:04216	Ferroptosis	0.00207693	25	10
KEGG:04933	AGE-RAGE signaling pathway in diabetic complications	0.000231295	19	19
KEGG:05146	Amoebiasis	0.000231295	19.7917	19

### Sheet: GO CKI compare KS
GO ID	GO Term	P-value	Percentage of Associated Genes	Number of Genes
GO:0032350	regulation of hormone metabolic process	0.0449369	5.45455	3
GO:0060761	negative regulation of response to cytokine stimulus	0.0463683	4.30108	4
GO:0071805	potassium ion transmembrane transport	0.00334443	4.82456	11
GO:1900181	negative regulation of protein localization to nucleus	0.0175717	9.09091	3
GO:0002534	cytokine production involved in inflammatory response	0.044599	5.55556	3
GO:0002931	response to ischemia	0.0480994	5.08475	3
GO:0009409	response to cold	0.0480994	5.08475	3
GO:0030574	collagen catabolic process	0.044599	5.55556	3
GO:0030952	establishment or maintenance of cytoskeleton polarity	0.00606009	15.7895	3
GO:0032609	interferon-gamma production	0.0058134	5.09554	8
GO:0032922	circadian regulation of gene expression	0.0291325	5.33333	4
GO:0034754	cellular hormone metabolic process	0.00454239	5.06329	8
GO:0035902	response to immobilization stress	0.0262676	7.69231	3
GO:0044342	type B pancreatic cell proliferation	0.0156754	9.67742	3
GO:0002251	organ or tissue specific immune response	0.00284426	10.2041	5
GO:0007613	memory	0.0116556	4.51613	7
GO:0032411	positive regulation of transporter activity	0.0157871	4.61538	6
GO:0001893	maternal placenta development	0.0370555	6.38298	3
GO:0046697	decidualization	0.0163351	10	3
GO:0001659	temperature homeostasis	0.00723262	4.09091	9
GO:0120163	negative regulation of cold-induced thermogenesis	0.0456799	5.26316	3
GO:0010573	vascular endothelial growth factor production	0.0288699	7.14286	3
GO:0071604	transforming growth factor beta production	0.0415715	6	3
GO:2001057	reactive nitrogen species metabolic process	0.0455304	4.16667	4
GO:0090184	positive regulation of kidney development	0.0440059	5.76923	3
GO:1901722	regulation of cell proliferation involved in kidney development	0.00514862	18.75	3
GO:0032835	glomerulus development	0.00368679	8.33333	7
GO:1901724	positive regulation of cell proliferation involved in kidney development	0.00272661	30	3
GO:0072110	glomerular mesangial cell proliferation	0.00278497	27.2727	3
GO:0032623	interleukin-2 production	0.00445355	6.59341	6
GO:0038034	signal transduction in absence of ligand	0.0156909	5.61798	5

### Sheet: KEGG CKI compare KS
KEGG ID	KEGG Term	P-value	Percentage of Associated Genes	Number of Genes
KEGG:00140	Steroid hormone biosynthesis	0.000546912	10	6
KEGG:04060	Cytokine-cytokine receptor interaction	1.03318e-06	6.46258	19
KEGG:05202	Transcriptional misregulation in cancer	0.00969575	4.30108	8
KEGG:04640	Hematopoietic cell lineage	0.00029844	8.24742	8
KEGG:05034	Alcoholism	0.00256022	5.55556	10
KEGG:05203	Viral carcinogenesis	0.00256022	4.97512	10
KEGG:05322	Systemic lupus erythematosus	0.00256022	6.76692	9
KEGG:04380	Osteoclast differentiation	0.0001049	5.46875	7
KEGG:04657	IL-17 signaling pathway	0.0001049	9.67742	9
KEGG:04668	TNF signaling pathway	0.0001049	7.27273	8
KEGG:04933	AGE-RAGE signaling pathway in diabetic complications	0.0001049	5	5
KEGG:05020	Prion diseases	0.0001049	8.57143	3
KEGG:05132	Salmonella infection	0.0001049	6.97674	6
KEGG:05134	Legionellosis	0.0001049	7.27273	4
KEGG:05140	Leishmaniasis	0.0001049	6.75676	5
KEGG:05146	Amoebiasis	0.0001049	6.25	6
KEGG:05321	Inflammatory bowel disease (IBD)	0.0001049	7.69231	5
KEGG:05323	Rheumatoid arthritis	0.0001049	6.59341	6
